# NeoTCR: an immunoinformatic database of experimentally-supported functional neoantigen-specific TCR sequences

**DOI:** 10.1101/2023.02.13.528383

**Authors:** Weijun Zhou, Wenting Xiang, Jinyi Yu, Zhihan Ruan, Yichen Pan, Kankan Wang, Jian Liu

**Author notes:** These authors contributed equally to this work (Weijun Zhou, Wenting Xiang). Correspondence (Kankan Wang), (Jian Liu).

## Abstract

Neoantigen-based immunotherapy has demonstrated of long-lasting antitumor activity. Recognition of neoantigens by T cell receptors (TCRs) is considered a trigger for antitumor responses. Due to the overwhelming number of TCR repertoires in the human genome, it is challenging to computationally pinpoint neoantigen-specific TCRs. Recent studies have identified a number of functional neoantigen-specific TCRs, but the corresponding information is scattered across published literature and is difficult to retrieve. To improve access to these data, we developed the NeoTCR, an immunoinformatic database containing a unified description of publicly available neoantigen-specific TCR sequences, as well as relevant information on targeted neoantigens, from experimentally supported studies across 18 cancer subtypes. A user-friendly web interface allows interactive browsing and running of complex database queries based on numerous criteria. To facilitate rapid identification of neoantigen-specific TCRs from raw sequencing data, NeoTCR offers a one-stop analysis for annotation and visualization of TCR clonotypes, discovery of existing neoantigen-specific TCRs, and exclusion of bystander viral-associated TCRs. NeoTCR will serve as a valuable platform to study the biological functions of neoantigen-associated T-cells in anti-tumor immunity to better apply neoantigen-specific TCRs in clinics. NeoTCR is available at http://www.neotcrdb.com/.
