## Supplemental Table 2 - Table 3 for "NeoTCR: an immunoinformatic database of experimentally-supported functional neoantigen-specific TCR sequences"

### Sheet: Table S2
Table S2. Aligment results from NeoTCR
Tumor	Gene	Amino Acid Exchange	Neoepitope	TRAV	TRAJ	TRA_CDR3	TRBV	TRBJ	TRB_CDR3	Cell Type	HLA Allele	Source	PubMed ID
Melanoma	SYTL4	S363F	GRIAFFLKY	TRAV38-2/DV8*01	TRAJ42*01	CAYRSARGSQGNLIF	TRBV7-8*01	TRBJ2-5*01	CASSLGNYYQETQYF	n.a.	HLA-B*27:05	TIL	PMID: 34518289

### Sheet: Table S3
Table S3. Aligment results from VDJdb
Gene	CDR3	V	J	MHC	Epitope	Epitope Gene	Epitope Species	Reference
TRA	CAVMDSSYKLIF	TRAV1-2*01	TRAJ12*01	HLA-A*02:01	NLVPMVATV	pp65	CMV	https://doi.org/10.1101/2020.05.04.20085
TRA	CAVMDSSYKLIF	TRAV1-2*01	TRAJ12*01	HLA-A*02:01	NLVPMVATV	pp65	CMV	https://doi.org/10.1101/2020.05.04.20085
TRA	CAVGDDKIIF	TRAV12-2*01	TRAJ30*01	HLA-A*02:01	LLWNGPMAV	NS4B	YFV	PMID:28103239
TRA	CAVGDDKIIF	TRAV12-2*01	TRAJ30*01	HLA-A*02:01	LLWNGPMAV	NS4B	YFV	PMID:28103239
TRA	CAVGDDKIIF	TRAV12-2*01	TRAJ30*01	HLA-A*02:01	LLWNGPMAV	NS4B	YFV	PMID:28103239
TRA	CAVGDDKIIF	TRAV12-2*01	TRAJ30*01	HLA-A*02:01	LLWNGPMAV	NS4B	YFV	PMID:28103239
TRA	CAVGDDKIIF	TRAV12-2*01	TRAJ30*01	HLA-A*02:01	LLWNGPMAV	NS4B	YFV	PMID:28103239
TRA	CAVGDDKIIF	TRAV12-2*01	TRAJ30*01	HLA-A*02:01	LLWNGPMAV	NS4B	YFV	PMID:28103239
TRA	CAVGDDKIIF	TRAV12-2*01	TRAJ30*01	HLA-A*02:01	LLWNGPMAV	NS4B	YFV	PMID:28103239
TRA	CAVGDDKIIF	TRAV12-2*01	TRAJ30*01	HLA-A*02:01	LLWNGPMAV	NS4B	YFV	PMID:28103239
TRA	CAVGDDKIIF	TRAV12-2*01	TRAJ30*01	HLA-A*02:01	LLWNGPMAV	NS4B	YFV	PMID:28103239
TRA	CAVDSGGGADGLTF	TRAV12-2*01	TRAJ45*01	HLA-A*02:01	ELAGIGILTV	MLANA	HomoSapiens	https://www.10xgenomics.com/resources/ap
TRA	CAVDSGGGADGLTF	TRAV12-2*01	TRAJ45*01	HLA-A*02:01	ELAGIGILTV	MLANA	HomoSapiens	https://www.10xgenomics.com/resources/ap
TRA	CAVDNYGQNFVF	TRAV22*01	TRAJ26*01	HLA-A*03:01	KLGGALQAK	IE1	CMV	https://www.10xgenomics.com/resources/ap
TRA	CAVDNYGQNFVF	TRAV22*01	TRAJ26*01	HLA-A*11:01	AVFDRKSDAK	EBNA4	EBV	https://www.10xgenomics.com/resources/ap
TRA	CAVDNYGQNFVF	TRAV12-2*01	TRAJ26*01	HLA-A*02:01	ELAGIGILTV	MLANA	HomoSapiens	https://www.10xgenomics.com/resources/ap
TRA	CAMREGSGGSNYKLTF	TRAV14/DV4*01	TRAJ53*01	HLA-A*11:01	IVTDFSVIK	EBNA4	EBV	https://www.10xgenomics.com/resources/ap
TRA	CAASAGTYKYIF	TRAV29/DV5*01	TRAJ40*01	HLA-A*11:01	AVFDRKSDAK	EBNA4	EBV	https://www.10xgenomics.com/resources/ap
TRA	CVVIYNFNKFYF	TRAV8-2*01	TRAJ21*01	HLA-A*03:01	KLGGALQAK	IE1	CMV	https://www.10xgenomics.com/resources/ap
TRA	CAVRNNNARLMF	TRAV1-1*01	TRAJ31*01	HLA-A*03:01	KLGGALQAK	IE1	CMV	https://www.10xgenomics.com/resources/ap
TRA	CAASAGTYKYIF	TRAV29/DV5*01	TRAJ40*01	HLA-A*03:01	KLGGALQAK	IE1	CMV	https://www.10xgenomics.com/resources/ap
TRA	CAVMDSSYKLIF	TRAV1-2*01	TRAJ12*01	HLA-A*03:01	KLGGALQAK	IE1	CMV	https://www.10xgenomics.com/resources/ap
TRA	CAVDNYGQNFVF	TRAV22*01	TRAJ26*01	HLA-A*03:01	KLGGALQAK	IE1	CMV	https://www.10xgenomics.com/resources/ap
TRA	CAYRSARGSQGNLIF	TRAV38-2/DV8*01	TRAJ42*01	HLA-A*24:02	CYTWNQMNL	WT1	HomoSapiens	https://www.10xgenomics.com/resources/ap
TRA	CAASSTSGTYKYIF	TRAV29/DV5*01	TRAJ40*01	HLA-A*03:01	RLRAEAQVK	EBNA3A	EBV	https://www.10xgenomics.com/resources/ap
TRA	CAASSTSGTYKYIF	TRAV29/DV5*01	TRAJ40*01	HLA-A*11:01	AVFDRKSDAK	EBNA4	EBV	https://www.10xgenomics.com/resources/ap
TRA	CAVMDSSYKLIF	TRAV1-2*01	TRAJ12*01	HLA-A*02:01	GILGFVFTL	M	InfluenzaA	https://www.10xgenomics.com/resources/ap
TRA	CAVMDSSYKLIF	TRAV1-2*01	TRAJ12*01	HLA-A*03:01	KLGGALQAK	IE1	CMV	https://www.10xgenomics.com/resources/ap
TRA	CAATNTGNQFYF	TRAV29/DV5*01	TRAJ49*01	HLA-A*03:01	KLGGALQAK	IE1	CMV	https://www.10xgenomics.com/resources/ap
TRA	CAVMDSSYKLIF	TRAV1-2*01	TRAJ12*01	HLA-A*03:01	KLGGALQAK	IE1	CMV	https://www.10xgenomics.com/resources/ap
TRA	CAASSTSGTYKYIF	TRAV29/DV5*01	TRAJ40*01	HLA-A*03:01	KLGGALQAK	IE1	CMV	https://www.10xgenomics.com/resources/ap
TRA	CAVRNNNARLMF	TRAV12-2*01	TRAJ31*01	HLA-A*11:01	AVFDRKSDAK	EBNA4	EBV	https://www.10xgenomics.com/resources/ap
TRA	CAVDNYGQNFVF	TRAV22*01	TRAJ26*01	HLA-A*03:01	KLGGALQAK	IE1	CMV	https://www.10xgenomics.com/resources/ap
TRA	CAVMDSSYKLIF	TRAV1-2*01	TRAJ12*01	HLA-A*02:01	CLLWSFQTSA	TYR	HomoSapiens	https://www.10xgenomics.com/resources/ap
TRA	CAVMDSSYKLIF	TRAV1-2*01	TRAJ12*01	HLA-A*03:01	KLGGALQAK	IE1	CMV	https://www.10xgenomics.com/resources/ap
TRA	CAVMDSSYKLIF	TRAV1-2*01	TRAJ12*01	HLA-A*11:01	AVFDRKSDAK	EBNA4	EBV	https://www.10xgenomics.com/resources/ap
TRA	CAVDNYGQNFVF	TRAV8-3*01	TRAJ26*01	HLA-A*03:01	KLGGALQAK	IE1	CMV	https://www.10xgenomics.com/resources/ap
TRA	CAVRSGGSYIPTF	TRAV8-6*01	TRAJ6*01	HLA-A*03:01	KLGGALQAK	IE1	CMV	https://www.10xgenomics.com/resources/ap
TRA	CAVDNYGQNFVF	TRAV21*01	TRAJ26*01	HLA-A*03:01	KLGGALQAK	IE1	CMV	https://www.10xgenomics.com/resources/ap
TRA	CAVDNYGQNFVF	TRAV21*01	TRAJ26*01	HLA-A*03:01	KLGGALQAK	IE1	CMV	https://www.10xgenomics.com/resources/ap
TRA	CAASSTSGTYKYIF	TRAV29/DV5*01	TRAJ40*01	HLA-A*03:01	KLGGALQAK	IE1	CMV	https://www.10xgenomics.com/resources/ap
TRA	CAVDSGGGADGLTF	TRAV21*01	TRAJ45*01	HLA-A*03:01	KLGGALQAK	IE1	CMV	https://www.10xgenomics.com/resources/ap
TRA	CAVKDDYKLSF	TRAV1-2*01	TRAJ20*01	HLA-A*11:01	AVFDRKSDAK	EBNA4	EBV	https://www.10xgenomics.com/resources/ap
TRA	CAASPGNQFYF	TRAV13-1*01	TRAJ49*01	HLA-A*03:01	KLGGALQAK	IE1	CMV	https://www.10xgenomics.com/resources/ap
TRA	CAANNNAGNMLTF	TRAV13-1*01	TRAJ39*01	HLA-A*03:01	KLGGALQAK	IE1	CMV	https://www.10xgenomics.com/resources/ap
TRA	CAVGDDKIIF	TRAV12-2*01	TRAJ30*01	HLA-A*03:01	KLGGALQAK	IE1	CMV	https://www.10xgenomics.com/resources/ap
TRA	CAASSTSGTYKYIF	TRAV29/DV5*01	TRAJ40*01	HLA-A*03:01	KLGGALQAK	IE1	CMV	https://www.10xgenomics.com/resources/ap
TRA	CAVRDTNAGKSTF	TRAV1-1*01	TRAJ27*01	HLA-A*03:01	KLGGALQAK	IE1	CMV	https://www.10xgenomics.com/resources/ap
TRA	CAVRDTNAGKSTF	TRAV1-1*01	TRAJ27*01	HLA-A*03:01	RLRAEAQVK	EBNA3A	EBV	https://www.10xgenomics.com/resources/ap
TRA	CATDDTGGFKTIF	TRAV17*01	TRAJ9*01	HLA-A*03:01	KLGGALQAK	IE1	CMV	https://www.10xgenomics.com/resources/ap
TRA	CAVDSGGGADGLTF	TRAV12-2*01	TRAJ45*01	HLA-A*02:01	LLFGYPVYV	Tax	HTLV-1	https://www.10xgenomics.com/resources/ap
TRA	CAVKDDYKLSF	TRAV1-2*01	TRAJ20*01	HLA-A*03:01	KLGGALQAK	IE1	CMV	https://www.10xgenomics.com/resources/ap
TRA	CATDDTGGFKTIF	TRAV17*01	TRAJ9*01	HLA-A*11:01	AVFDRKSDAK	EBNA4	EBV	https://www.10xgenomics.com/resources/ap
TRA	CAVDNYGQNFVF	TRAV2*01	TRAJ26*01	HLA-A*03:01	KLGGALQAK	IE1	CMV	https://www.10xgenomics.com/resources/ap
TRA	CAVDNYGQNFVF	TRAV12-2*01	TRAJ26*01	HLA-A*02:01	ELAGIGILTV	MLANA	HomoSapiens	https://www.10xgenomics.com/resources/ap
TRA	CAVRDNARLMF	TRAV1-2*01	TRAJ31*01	HLA-A*03:01	KLGGALQAK	IE1	CMV	https://www.10xgenomics.com/resources/ap
TRA	CAVRDTNAGKSTF	TRAV1-2*01	TRAJ27*01	HLA-A*03:01	KLGGALQAK	IE1	CMV	https://www.10xgenomics.com/resources/ap
TRA	CAVRGYGQNFVF	TRAV12-2*01	TRAJ26*01	HLA-A*03:01	KLGGALQAK	IE1	CMV	https://www.10xgenomics.com/resources/ap
TRA	CAVRGYGQNFVF	TRAV12-2*01	TRAJ26*01	HLA-A*03:01	KLGGALQAK	IE1	CMV	https://www.10xgenomics.com/resources/ap
TRA	CAVMDSSYKLIF	TRAV1-2*01	TRAJ12*01	HLA-A*03:01	KLGGALQAK	IE1	CMV	https://www.10xgenomics.com/resources/ap
TRA	CAVMDSSYKLIF	TRAV1-2*01	TRAJ12*01	HLA-A*11:01	AVFDRKSDAK	EBNA4	EBV	https://www.10xgenomics.com/resources/ap
TRA	CAVRSGGSYIPTF	TRAV21*01	TRAJ6*01	HLA-A*03:01	KLGGALQAK	IE1	CMV	https://www.10xgenomics.com/resources/ap
TRA	CAVGDDKIIF	TRAV12-2*01	TRAJ30*01	HLA-A*03:01	KLGGALQAK	IE1	CMV	https://www.10xgenomics.com/resources/ap
TRA	CAGLNYGQNFVF	TRAV35*01	TRAJ26*01	HLA-A*03:01	KLGGALQAK	IE1	CMV	https://www.10xgenomics.com/resources/ap
TRA	CAVSTGGFKTIF	TRAV8-1*01	TRAJ9*01	HLA-A*03:01	KLGGALQAK	IE1	CMV	https://www.10xgenomics.com/resources/ap
TRA	CAVMDSSYKLIF	TRAV1-2*01	TRAJ12*01	HLA-A*03:01	KLGGALQAK	IE1	CMV	https://www.10xgenomics.com/resources/ap
TRA	CAVMDSSYKLIF	TRAV1-2*01	TRAJ12*01	HLA-A*03:01	KLGGALQAK	IE1	CMV	https://www.10xgenomics.com/resources/ap
TRA	CAVRNNNARLMF	TRAV8-3*01	TRAJ31*01	HLA-A*03:01	KLGGALQAK	IE1	CMV	https://www.10xgenomics.com/resources/ap
TRA	CAALNRDDKIIF	TRAV21*01	TRAJ30*01	HLA-A*11:01	AVFDRKSDAK	EBNA4	EBV	https://www.10xgenomics.com/resources/ap
TRA	CAGVDGGSQGNLIF	TRAV27*01	TRAJ42*01	HLA-A*02:01	GILGFVFTL	M	InfluenzaA	PMID:29997621
TRA	CAGVDGGSQGNLIF	TRAV27*01	TRAJ42*01	HLA-A*02:01	GILGFVFTL	M	InfluenzaA	PMID:28636592
TRA	CAVRNNNARLMF	TRAV3*01	TRAJ31*01	HLA-A*02:01	NLVPMVATV	pp65	CMV	PMID:28636592
TRA	CAVRNNNARLMF	TRAV3*01	TRAJ31*01	HLA-A*02:01	NLVPMVATV	pp65	CMV	PMID:28636592
TRA	CAVRNNNARLMF	TRAV3*01	TRAJ31*01	HLA-A*02:01	NLVPMVATV	pp65	CMV	PMID:28636592
TRA	CAVMDSSYKLIF	TRAV1-2*01	TRAJ12*01	HLA-A*68:01	DATYQRTRALVR	NP	InfluenzaA	PMID:31811120
TRA	CAVMDSSYKLIF	TRAV1-2*01	TRAJ12*01	HLA-A*68:01	DATYQRTRALVR	NP	InfluenzaA	PMID:31811120
TRA	CAVMDSSYKLIF	TRAV1-2*01	TRAJ12*01	HLA-B*15:01	NQKLIANQF	Spike	SARS-CoV-2	https://github.com/antigenomics/vdjdb-db
TRA	CAVSSGGYQKVTF	TRAV21*01	TRAJ13*01	HLA-B*15:01	NQKLIANQF	Spike	SARS-CoV-2	https://github.com/antigenomics/vdjdb-db
TRA	CAVMDSSYKLIF	TRAV12-2*01	TRAJ12*01	HLA-A*30:02	MTLHGHMMY	PLCD3	HomoSapiens	PMID:31243155
TRA	CAVGDDKIIF	TRAV12-2*01	TRAJ30*01	HLA-A*02:01	LLWNGPMAV	NS4B	YFV	PMID:28934479
TRA	CAVRNNNARLMF	TRAV1-1*01	TRAJ31*01	HLA-A*24:02	FYWFFSNYL	ORF1ab	SARS-CoV-2	PMID:34793243
TRA	CAGEGAQKLVF	TRAV27*01	TRAJ54*01	HLA-A*02:01	YVDNSSLTI	ORF1ab	SARS-CoV-2	PMID:34793243
TRA	CAVRGYGQNFVF	TRAV3*01	TRAJ26*01	HLA-B*07:02	MIAQYTSAL	Spike	SARS-CoV-2	PMID:34793243

### Sheet: Table S4
Table S4. Aligment results from McPAS-TCR
CDR3 alpha	CDR3 beta	Species	Category	Antigen protein	Protein ID	Epitope peptide	MHC	TRAV	TRAJ	TRBV	TRBD	TRBJ	PubMed ID
CAVGDDKIIF	CAISESPSGALGQFF	Human	CAVGDDKIIF	CAISESPSGALGQFF	Human	Pathogens	YFV-17D	P03314	LLWNGPMAV	HLA-A*02:01	TRAV12-2	TRAJ30	TRBV10-03	TRBD2	TRBJ2-1	28103239
CAVGDDKIIF	CASSPGTGAYEQYF	Human	CAVGDDKIIF	CASSPGTGAYEQYF	Human	Pathogens	YFV-17D	P03314	LLWNGPMAV	HLA-A*02:01	TRAV12-2	TRAJ30	TRBV27	TRBD1, TRBD2	TRBJ2-7	28103239
CAVGDDKIIF	CASSPQGAYGYTF	Human	CAVGDDKIIF	CASSPQGAYGYTF	Human	Pathogens	YFV-17D	P03314	LLWNGPMAV	HLA-A*02:01	TRAV12-2	TRAJ30	TRBV6-06	TRBD1	TRBJ1-2	28103239
CAVGDDKIIF	CASSSRTGDTQYF	Human	CAVGDDKIIF	CASSSRTGDTQYF	Human	Pathogens	YFV-17D	P03314	LLWNGPMAV	HLA-A*02:01	TRAV12-2	TRAJ30	TRBV9	TRBD2	TRBJ2-3	28103239
CAVGDDKIIF	CASSYVRASYGYTF	Human	CAVGDDKIIF	CASSYVRASYGYTF	Human	Pathogens	YFV-17D	P03314	LLWNGPMAV	HLA-A*02:01	TRAV12-2	TRAJ30	TRBV6-05	TRBD1	TRBJ1-2	28103239
CAVGDDKIIF	CSAPASGGGNEQFF	Human	CAVGDDKIIF	CSAPASGGGNEQFF	Human	Pathogens	YFV-17D	P03314	LLWNGPMAV	HLA-A*02:01	TRAV12-2	TRAJ30	TRBV20-01	TRBD2	TRBJ2-1	28103239
CAVGDDKIIF	CSAPLAGGHNEQFF	Human	CAVGDDKIIF	CSAPLAGGHNEQFF	Human	Pathogens	YFV-17D	P03314	LLWNGPMAV	HLA-A*02:01	TRAV12-2	TRAJ30	TRBV20-01	TRBD2	TRBJ2-1	28103239
CAVGDDKIIF	CSAPTSGGHNEQFF	Human	CAVGDDKIIF	CSAPTSGGHNEQFF	Human	Pathogens	YFV-17D	P03314	LLWNGPMAV	HLA-A*02:01	TRAV12-2	TRAJ30	TRBV20-01	TRBD2	TRBJ2-1	28103239
CAVGDDKIIF	CSAPTSGGSNEQFF	Human	CAVGDDKIIF	CSAPTSGGSNEQFF	Human	Pathogens	YFV-17D	P03314	LLWNGPMAV	HLA-A*02:01	TRAV12-2	TRAJ30	TRBV20-01	TRBD2	TRBJ2-1	28103239
CAVNTDKLIF	CSVDRRADEQFF	Human	CAVRNNNARLMF	CASSIVNEAFF	Human	Pathogens	pp65	P06725	NLVPMVATV	HLA-A*02:01	TRAV3-01	TRAJ3-01	TRBV1-01	NA	TRBJ1-1:01	28636592
CAVRNNNARLMF	CASSIVNEAFF	Human	CAVRNNNARLMF	CASSIVNEAFF	Human	Pathogens	pp65	P06725	NLVPMVATV	HLA-A*02:01	TRAV3-01	TRAJ3-01	TRBV1-01	NA	TRBJ1-1:01	28636592
CAVRNNNARLMF	CASSIVNEAFF	Human	CAMREGSGGSNYKLTF	CASSLTPEEVFF	Mouse	Pathogens	PA	P03433	SSLENFRAYV	H-2Db	TRAV16D/DV11:01	TRAJ5-01	TRBV2-01	NA	TRBJ1-1:01	28636592
CAMREGSGGSNYKLTF	CASSLTPEEVFF	Mouse	CAGVDGGSQGNLIF	CASSTRSAYEQYF	Human	Pathogens	Matrix protein (M1)	P03485	GILGFVFTL	HLA-A*02:01	TRAV2-01	TRAJ4-01	TRBV1-01	NA	TRBJ2-7:01	28636592
CAGVDGGSQGNLIF	CASSTRSAYEQYF	Human	CAVRNNNARLMF	CASSVVNEAFF	Human	Pathogens	pp65	P06725	NLVPMVATV	H-2Kb	TRAV3-01	TRAJ3-01	TRBV1-01	NA	TRBJ1-1:01	28636592
CAVRNNNARLMF	CASSVVNEAFF	Human	CAGQTDSNYQLIW	CASSYGTGYEAFF	Human	Cancer	ATP6AP1-KLG-G3W	Q15904	KLWASPLHV	HLA-A2	TRAV10	NA	TRBV6-5	NA	NA	30418433
CAGQTDSNYQLIW	CASSYGTGYEAFF	Human	CAVDSGGGADGLTF	CASSWLNTEAFF	Human	Cancer	OR14C36-FML-V6L	NA	FMLYLLTLM	HLA-A2	NA	NA	TRBV5-4	NA	NA	30418433
CAVDSGGGADGLTF	CASSWLNTEAFF	Human	CATDDTGGFKTIF	NA	Human	Cancer	SEC24A-P5L	NA	FLYNLLTRV	HLA-A2	TRAV12-2	NA	NA	NA	NA	30418433
CATDDTGGFKTIF	NA	Human	CAVMDSSYKLIF	CASSDRDNSPLHF	Human	Pathogens	NA	NA	NA	NA	NA	TRAJ12	TRBV6-4	NA	TRBJ1-6	30992377
CAVMDSSYKLIF	CASSDRDNSPLHF	Human	CAVMDSSYKLIF	CASSDSGGSYNEQFF	Human	Pathogens	NA	NA	NA	NA	NA	TRAJ12	TRBV6-4	NA	TRBJ2-1	30992377
CAVMDSSYKLIF	CASSDSGGSYNEQFF	Human	CAVMDSSYKLIF	CASSFTEAFF	Human	Pathogens	NA	NA	NA	NA	NA	TRAJ12	TRBV7-3	NA	TRBJ1-1	30992377
CAVMDSSYKLIF	CASSFTEAFF	Human	CAVMDSSYKLIF	CASSGLAGGPDTQYF	Human	Pathogens	NA	NA	NA	NA	NA	TRAJ12	TRBV6-1	TRBD2	TRBJ2-3	30992377
CAVMDSSYKLIF	CASSGLAGGPDTQYF	Human	CAVMDSSYKLIF	CASSGLAGGPDTQYF	Human	Pathogens	NA	NA	NA	NA	NA	TRAJ12	TRBV6-1	TRBD2	TRBJ2-3	30992377
CAVMDSSYKLIF	CASSGLAGGPDTQYF	Human	CAVMDSSYKLIF	CSAREDREQYF	Human	Pathogens	NA	NA	NA	NA	NA	TRAJ12	TRBV20-1	NA	TRBJ2-7	30992377
CAVMDSSYKLIF	CSAREDREQYF	Human	CAVMDSSYKLIF	NA	Human	Pathogens	NA	NA	NA	NA	NA	TRAJ12	NA	NA	NA	30992377
CAVMDSSYKLIF	NA	Human	CAVMDSSYKLIF	CASSAGASDTDTQYF	Human	Pathogens	NA	NA	NA	NA	NA	TRAJ12	TRBV6-4	NA	TRBJ2-3	30992377
CAVMDSSYKLIF	CASSAGASDTDTQYF	Human	CAVMDSSYKLIF	CASSDGTGGADTQYF	Human	Pathogens	NA	NA	NA	NA	NA	TRAJ12	TRBV6-4	TRBD1	TRBJ2-3	30992377
CAVMDSSYKLIF	CASSDGTGGADTQYF	Human	CAVMDSSYKLIF	CASSDSAGGYNEQFF	Human	Pathogens	NA	NA	NA	NA	NA	TRAJ12	TRBV6-4	NA	TRBJ2-1	30992377
CAVMDSSYKLIF	CASSDSAGGYNEQFF	Human	CAVMDSSYKLIF	CASSEDSGSGANVLTF	Human	Pathogens	NA	NA	NA	NA	NA	TRAJ12	TRBV6-1	NA	TRBJ2-6	30992377
CAVMDSSYKLIF	CASSEDSGSGANVLTF	Human	CAVMDSSYKLIF	CASSEDSGSGANVLTF	Human	Pathogens	NA	NA	NA	NA	NA	TRAJ12	TRBV6-1	NA	TRBJ2-6	30992377
CAVMDSSYKLIF	CASSEDSGSGANVLTF	Human	CAVMDSSYKLIF	CASSEDSGSGANVLTF	Human	Pathogens	NA	NA	NA	NA	NA	TRAJ12	TRBV6-1	NA	TRBJ2-6	30992377
CAVMDSSYKLIF	CASSEDSGSGANVLTF	Human	CAVMDSSYKLIF	CASSELAGGQETQYF	Human	Pathogens	NA	NA	NA	NA	NA	TRAJ12	TRBV6-1	NA	TRBJ2-5	30992377
CAVMDSSYKLIF	CASSELAGGQETQYF	Human	CAVMDSSYKLIF	CASSELAGGSTDTQYF	Human	Pathogens	NA	NA	NA	NA	NA	TRAJ12	TRBV6-4	NA	TRBJ2-3	30992377
CAVMDSSYKLIF	CASSELAGGSTDTQYF	Human	CAVMDSSYKLIF	CASSELAGGSTDTQYF	Human	Pathogens	NA	NA	NA	NA	NA	TRAJ12	TRBV6-4	NA	TRBJ2-3	30992377
CAVMDSSYKLIF	CASSELAGGSTDTQYF	Human	CAVMDSSYKLIF	CASSETSGGANEQFF	Human	Pathogens	NA	NA	NA	NA	NA	TRAJ12	TRBV6-4	TRBD2	TRBJ2-1	30992377
CAVMDSSYKLIF	CASSETSGGANEQFF	Human	CAVMDSSYKLIF	CASSYSDWETQYF	Human	Pathogens	NA	NA	NA	NA	NA	TRAJ12	TRBV6-2	NA	TRBJ2-5	30992377
CAVMDSSYKLIF	CASSYSDWETQYF	Human	CAVMDSSYKLIF	CASSYSETYEQYF	Human	Pathogens	NA	NA	NA	NA	NA	TRAJ12	TRBV6-2	NA	TRBJ2-7	30992377
CAVMDSSYKLIF	CASSYSETYEQYF	Human	CAVMDSSYKLIF	CSARDPEGIYEQYF	Human	Pathogens	NA	NA	NA	NA	NA	TRAJ12	TRBV20-1	NA	TRBJ2-7	30992377
CAVMDSSYKLIF	CSARDPEGIYEQYF	Human	CAVMDSSYKLIF	NA	Human	Pathogens	NA	NA	NA	NA	NA	TRAJ12	NA	NA	NA	30992377
CAVMDSSYKLIF	NA	Human	CAVMDSSYKLIF	CASSYSGSGADTQYF	Human	Pathogens	NA	NA	NA	NA	NA	TRAJ12	TRBV6-2	NA	TRBJ1-122	30992377
CAVMDSSYKLIF	CASSYSGSGADTQYF	Human	CAVMDSSYKLIF	NA	Human	Pathogens	NA	NA	NA	NA	NA	TRAJ12	NA	NA	NA	30992377
CAVMDSSYKLIF	NA	Human	CAVMDSSYKLIF	NA	Human	Pathogens	NA	NA	NA	NA	NA	TRAJ12	NA	NA	NA	30992377
CAVMDSSYKLIF	NA	Human	CAVMDSSYKLIF	NA	Human	Pathogens	NA	NA	NA	NA	NA	TRAJ12	NA	NA	NA	30992377
CAVMDSSYKLIF	NA	Human	CAVMDSSYKLIF	CASSDSSGSYNEQFF	Human	Pathogens	NA	NA	NA	NA	NA	TRAJ12	TRBV6-4	NA	TRBJ2-1	30992377
CAVMDSSYKLIF	CASSDSSGSYNEQFF	Human	CAVMDSSYKLIF	CASSETSGGADTQYF	Human	Pathogens	NA	NA	NA	NA	NA	TRAJ12	TRBV6-1	NA	TRBJ2-3	30992377
CAVMDSSYKLIF	CASSETSGGADTQYF	Human	CAVMDSSYKLIF	CASSEVSGGPDTQYF	Human	Pathogens	NA	NA	NA	NA	NA	TRAJ12	TRBV6-1	NA	TRBJ2-3	30992377
CAVMDSSYKLIF	CASSEVSGGPDTQYF	Human	CAVMDSSYKLIF	CASSEVSGGPDTQYF	Human	Pathogens	NA	NA	NA	NA	NA	TRAJ12	TRBV6-1	NA	TRBJ2-3	30992377
CAVMDSSYKLIF	CASSEVSGGPDTQYF	Human	CAVMDSSYKLIF	CASSEAAGGADTQYF	Human	Pathogens	NA	NA	NA	NA	NA	TRAJ12	TRBV6-1	NA	TRBJ2-3	30992377
CAVMDSSYKLIF	CASSEAAGGADTQYF	Human	CAVMDSSYKLIF	CASSETSGGGDTQYF	Human	Pathogens	NA	NA	NA	NA	NA	TRAJ12	TRBV6-4	TRBD2	TRBJ2-3	30992377
CAVMDSSYKLIF	CASSETSGGGDTQYF	Human	CAVMDSSYKLIF	CASSDSTSGGGTDTQYF	Human	Pathogens	NA	NA	NA	NA	NA	TRAJ12	TRBV6-4	NA	TRBJ2-3	30992377
CAVMDSSYKLIF	CASSDSTSGGGTDTQYF	Human	CAVMDSSYKLIF	NA	Human	Pathogens	NA	NA	NA	NA	NA	TRAJ12	NA	NA	NA	30992377
CAVMDSSYKLIF	NA	Human	CAVMDSSYKLIF	NA	Human	Pathogens	NA	NA	NA	NA	NA	TRAJ12	NA	NA	NA	30992377
CAVMDSSYKLIF	NA	Human	CAVMDSSYKLIF	CASSELAGGPDTQYF	Human	Pathogens	NA	NA	NA	NA	NA	TRAJ12	TRBV6-1	NA	TRBJ2-3	30992377
CAVMDSSYKLIF	CASSELAGGPDTQYF	Human	CAVMDSSYKLIF	CASSVTSGDYNEQFF	Human	Pathogens	NA	NA	NA	NA	NA	TRAJ12	TRBV6-1	NA	TRBJ2-1	30992377
CAVMDSSYKLIF	CASSVTSGDYNEQFF	Human	CAVMDSSYKLIF	CSARDGGQGETQYF	Human	Pathogens	NA	NA	NA	NA	NA	TRAJ12	TRBV20-1	NA	TRBJ2-5	30992377
CAVMDSSYKLIF	CSARDGGQGETQYF	Human	CAGVDGGSQGNLIF	CASSIRSAYEQYF	Human	Pathogens	Matrix protein (M1)	P03485	GILGFVFTL	HLA-A*02	NA	TRAJ42	TRBV19	NA	TRBJ2-7	29997621
CAGVDGGSQGNLIF	CASSIRSAYEQYF	Human	CAVMDSSYKLIF	CASSQEEHQGYTF	Human	Pathogens	NA	NA	NA	NA	TRAV1-2	TRAJ12	TRBV14	NA	TRBJ1-2	32341563
CAVNTDKLIF	CSARRLGENIQYF	Human	CAASPGNQFYF	CASSDLRVTSGRSEQFF	Human	Pathogens	NA	NA	NA	NA	TRAV13-1	TRAJ49	TRBV2	NA	TRBJ2-1	32341563
CAVMDSSYKLIF	CASSQEEHQGYTF	Human
CAVNTDKLIF	CSARRTGPNEQYF	Human
CAVNTDKLIF	CSARVIGVNEQFF	Human
CAVNTDKLIF	CSAKNTGTTEAFF	Human
CAVNTDKLIF	CSARVIGVNEQFF	Human
CAVNTDKLIF	CSARVIGINEQYF	Human
CAVNTDKLIF	CSARVIGVNEQFF	Human
CAVNTDKLIF	CSARVIGVNEQFF	Human
CAVNTDKLIF	CSARVTGQNIQYF	Human
CAVNTDKLIF	CSARVTGQNIQYF	Human
CAASPGNQFYF	CASSDLRVTSGRSEQFF	Human
CAVGDTGFQKLVF	CSASPPSGTGSYEQYF	Human
